# The Structured RNA-binding Domains and Condensation Capacity of FUS Shape its RNA-binding Landscape and Function

**DOI:** 10.64898/2026.01.12.699057

**Authors:** Daniel Jutzi, Juan Alcalde, Saskia Hutten, Fatmanur Tiryaki, Benjamin Davies, Helene Plun-Favreau, Christopher R. Sibley, Dorothee Dormann, Marc-David Ruepp

## Abstract

RNA-binding proteins (RBPs) are key regulators of gene expression and often contain intrinsically disordered regions that drive biomolecular condensation. Yet, how condensation affects RBP specificity and function remains poorly defined. Here, we use strategically designed point mutations to selectively impair canonical RNA-binding and condensation of the amyotrophic lateral sclerosis (ALS)-linked RBP Fused in Sarcoma (FUS). Using automated high-content imaging, we show that both properties shape nuclear ribonucleoprotein condensates and govern distinct aspects of FUS function in the DNA damage response. Transcriptome-wide mapping of FUS-RNA interactions reveals that the canonical RNA-binding domains recognise G-rich and C-rich motifs, whereas condensation selectively enhances binding to G-rich and structured sequences, often acting in concert with canonical RNA-binding to control transcriptional programs and splicing decisions. These findings provide a mechanistic framework for how FUS integrates condensation with sequence-specific RNA recognition to orchestrate nuclear organisation, genome stability and RNA metabolism. Furthermore, our rigorously validated mutants offer a platform for future mechanistic dissection of ALS pathogenesis and the development of targeted therapeutic strategies.

**Highlights:**

- FUS condensation and RNA-binding can be functionally uncoupled with targeted point mutations
- Condensation drives FUS recruitment and assembly of nuclear RNP condensates
- FUS condensation and RNA-binding play distinct roles in the DNA damage response
- The structured RNA-binding domains confer specificity to G-rich and C-rich motifs
- Condensation enhances FUS binding to G-rich, structured RNA elements
- FUS condensation and canonical RNA-binding synergistically regulate gene expression
