## Supplementary material for "The Structured RNA-binding Domains and Condensation Capacity of FUS Shape its RNA-binding Landscape and Function": TableS6 - Recombinant DNA constructs

### Sheet: Tabelle1
Plasmid ID	Name	Purpose
B127	pcDNA3.1(+)-FLAG-mmFUS-WT	Eukaryotic expression
B128	pcDNA3.1(+)-FLAG-mmFUS-RBdef	Eukaryotic expression
B130	pcDNA3.1(+)-FLAG-mmFUS-P517L	Eukaryotic expression
B137	pcDNA3.1(+)-FLAG-mmFUS-YncA6+1-P517L	Eukaryotic expression
B138	pcDNA3.1(+)-FLAG-mmFUS-YScoA-P517L	Eukaryotic expression
B139	pcDNA3.1(+)-FLAG-mmFUS-ΔRAC1&2-P517L	Eukaryotic expression
C19	pcDNA6-eGFP-GSG15-hsFUS-WT	Eukaryotic expression
C77	pcDNA6-eGFP-GSG15-mmFUS-WT	Eukaryotic expression
C79	pcDNA6-eGFP-GSG15-mmFUS-RBdef	Eukaryotic expression
C80	pcDNA6-eGFP-GSG15-mmFUS-YncA6+1	Eukaryotic expression
A61	pMal-C5-TEV-TEV-His	Prokaryotic expression
A62	pMal-C5-TEV-eGFP-TEV-His	Prokaryotic expression
G26	pMal-C5-TEV-mmFUS-P517L-TEV-His	Prokaryotic expression
G34	pMal-C5-TEV-mmFUS-P517L-eGFP-TEV-His	Prokaryotic expression
G37	pMal-C5-TEV-mmFUS-YncA6+1-P517L-eGFP-TEV-His	Prokaryotic expression
G38	pMal-C5-TEV-mmFUS-YScoA-P517L-eGFP-TEV-His	Prokaryotic expression
G39	pMal-C5-TEV-mmFUS-ΔRAC1&2-P517L-eGFP-TEV-His	Prokaryotic expression
G40	pMal-C5-TEV-mmFUS-RBdef-P517L-eGFP-TEV-His	Prokaryotic expression
I20	pU6gRNA-Cas9-RFP	Genome-editing
I110	pMK-HDR-FUSKI-G515Vfs-Puro	Genome-editing
I115	pMK-HDR-FUSKI-G515Vfs-BSD	Genome-editing
I123	pMK-HDR-eGFP-mmFUS-WT-BSD	Genome-editing
I124	pMK-HDR-eGFP-mmFUS-YncA6+1-BSD	Genome-editing
I125	pMK-HDR-eGFP-mmFUS-RBdef-BSD	Genome-editing
