## Supplementary material for "The Structured RNA-binding Domains and Condensation Capacity of FUS Shape its RNA-binding Landscape and Function": TableS7 - Oligonucleotide sequences

### Sheet: Tabelle1
Oligo ID	Name	Purpose	Nucleotide sequence 5'-3'
JA8	XhoI mmFUS fwd	Cloning	AAACTCGAGATGGCTTCAAACGACTATAC
JA9	NotI mmFUS rev	Cloning	TTTGCGGCCGCCTAATATGGCCTCTCCCTGC
DJ790	SacII mmFUS rev	Cloning	AAATTTATTGAAGCCACCGCGGTCAC
MDR948	XbaI mmFUS fwd	Cloning	ACTAGCTCTAGAATGGCTTCAAACGACTATACCCAAC
MDR950	BamHI P517L NS rev	Cloning	AAGATCGGATCCATATAGCCTCTCCCTGCGATCCTGTC
DJ852	BamHI β-globin fwd	Cloning	CAAGAGGATCCATTGGTAGAAAC
DJ853	β-globin eGFP rev	Cloning	GAACAGCTCCTCGCCCTTGCTCACTGTAGGAAAAAGAAGAAGGCATGAAC
DJ854	eGFP fwd	Cloning	TGAGCAAGGGCGAGGAGCTGTTC
JA59	FUS locus fwd	Genotyping	CTTGACTCCTGGCGATAATG
SRE199	FUS locus rev	Genotyping	GGCGTTATCAGCCAAGTGTTCTTAC
SRE198	HDR junction left fwd	Genotyping	CGAAGTGTCGGGATTACAGACGTAAG
JA70	HDR junction left rev	Genotyping	GAGAAAGGCAGGATGATGAC
JA81	HDR junction right fwd	Genotyping	TGCTGCCCTCTGGTTATGTG
MDR352	HDR junction right rev	Genotyping	GACTGCTCTGCTGGGAATAG
CS1	Cy5 barcoded adapter	siCLIP	(/5Phos/A[CGTGAT]NNNAGATCGGAAGAGCACACG/3Cy55Sp/)
CS2	Biotinylated RT-primer	siCLIP	(/5BiotinTEG/CGTGTGCTCTTC)
CS3	RT primer reverse complement	siCLIP	GAAGAGCACACG
CS4	cDNA 3’-adapter	siCLIP	(/5Phos/ANNNNNNNAGATCGGAAGAGCGTCGTG/3ddC/
DJ874	EIF4H E4 fwd	RT-PCR	ACTGTTGGGCGATCGGTCAC
DJ875	EIF4H E6 rev	RT-PCR	CTGCCCCCTAAGAAGTCATC
DJ876	MPRIP E22 fwd	RT-PCR	ATCCTGTGTCACCCGGCAAC
DJ877	MPRIP E24 rev	RT-PCR	AAGGCGCGTGCTCAACTTGG
DJ878	MYL6 E5 fwd	RT-PCR	GGGCATGAGGACAGCAATGG
DJ879	MYL6 E7 rev	RT-PCR	GGTGAATGCTGACGGCAAAC
DJ880	PCBP2 E11 fwd	RT-PCR	ACCAGTTGGCAATGCAACAG
DJ881	PCBP2 E14 rev	RT-PCR	CTTGACGCCCGATTATGCAG
DJ882	TANGO2 E4 fwd	RT-PCR	CATCAGCACACGTGGCAAGC
DJ883	TANGO2 E6 rev	RT-PCR	CCCTCGGTTCCCATAGTAGC
DJ852	ACTB fwd	RT-qPCR	GCCAACCGCGAGAAGATGAC
DJ853	ACTB rev	RT-qPCR	ATCACGATGCCAGTGGTACG
DJ854	CACNA1C fwd	RT-qPCR	CTGGCTCACAGAAGTCCAAG
DJ855	CACNA1C rev	RT-qPCR	AGCAGTCAAAGCGGTTGAAG
DJ856	CACNA1G fwd	RT-qPCR	TCCTGCTGCTCTGCTTCTTC
DJ857	CACNA1G rev	RT-qPCR	GCTCTCATCCTCGTTCTCTG
DJ858	CACNA1I fwd	RT-qPCR	GGCCTTCCTCACACTCTTCC
DJ859	CACNA1I rev	RT-qPCR	AGTACAGCGGCGACACAAAC
DJ860	KCNA1 fwd	RT-qPCR	AAGACGACCTGCCGCATTCC
DJ861	KCNA1 rev	RT-qPCR	TCTGCTTCTCCTCGGCTCTC
DJ862	KCNA2 fwd	RT-qPCR	AGGAGTTGGGCTGCCTGTTG
DJ863	KCNA2 rev	RT-qPCR	AGGAAGCACAGGAGCATTGG
DJ864	KCNC4 fwd	RT-qPCR	CGCTCTTCGAGGATCCCTAC
DJ865	KCNC4 rev	RT-qPCR	CTACGCGGAGGATCTCTGTC
DJ866	KCND1 fwd	RT-qPCR	AGGGCACAAACAAGACCAAC
DJ867	KCND1 rev	RT-qPCR	ATGACCAAGACGCCACTGAG
DJ868	SCN2A fwd	RT-qPCR	ATGCCTGGTGCTGGCTAGAC
DJ869	SCN2A rev	RT-qPCR	CCGGGACAAAGCTCTCAGTG
DJ870	SCN3A fwd	RT-qPCR	TGTGGAGAGTGGATAGAGAC
DJ871	SCN3A rev	RT-qPCR	AAGGCCAGAAAGAGGTTCAG
DJ872	SCN4A fwd	RT-qPCR	TGGTCATCGGCAATCTTGTG
DJ873	SCN4A rev	RT-qPCR	TGGCAATCTGCAGGTTGTTC
