## Supplementary material for "The Structured RNA-binding Domains and Condensation Capacity of FUS Shape its RNA-binding Landscape and Function": TableS8 - Antibodies

### Sheet: Tabelle1
Antibody	Source	Identifier	Use
FUS (4H11)	Santa Cruz	#sc47711	WB
FUS (serum6)	Reber et al., 2016	N/A	WB
GFP	Invitrogen	#A11122	WB
GFP (GF28R)	Invitrogen	#MA5-15256	WB
GAPDH (6C5)	Santa Cruz	#sc32233	WB
β-actin (AC-74)	Sigma	#A5441	WB
PSPC1	Invitrogen	#PA5-35958	WB / ICC
NONO	Santa Cruz	#sc-166702	WB
HDAC1 (10E2)	Invitrogen	#MA5-18071	WB
HDAC1	Abcam	#ab109411	ICC
Coilin	Abcam	#AB210785	WB / ICC
SMN	ImmunoGlobe	#0176-01	WB
SMN	Santa Cruz	#sc137200	ICC
H2A.X pSer139	Millipore	#05-636	WB / ICC
53BP1	Novus Biologicals	#NB100-304	WB / ICC
53BP1	Bethyl	#A300-273A	WB
PARP1	Abcam	#ab227244	WB / ICC
TRIM28	Biolegend	#619301	WB
KU80	BD Transduction Laboratories	#611360	WB
donkey a-mouse IgG (H+L)	Li-Cor	#926-68022 & #926-32212	WB
donkey a-rabbit IgG (H+L)	Li-Cor	#926-68023 & #926-32213	WB
goat a-mouse IgG (H+L)	Li-Cor	#926-68020 & #926-32210	WB
goat a-rabbit IgG (H+L)	Li-Cor	#926-68021 & #926-32211	WB
goat a-rabbit IgG (H+L) AF633	Invitrogen	#A21071	ICC
goat a-mouse IgG (H+L) AF546	Invitrogen	#A11003	ICC
